# Microbiome Assembly in *Zostera marina* during early host development: An EcoFAB 2.0 Application for Aquatic Plant-Microbe Interactions

**DOI:** 10.1101/2025.08.27.672729

**Authors:** Gina Chaput, Emma A. Deen, Eric Q. Pham, Sarah Crystal, Andrew Matayoshi, Peter Andeer, Trent R. Northen, Jonathan A. Eisen, John J. Stachowicz, E. Maggie Sogin

## Abstract

Seagrass restoration practices are evolving to leverage microbiome applications, similar to agricultural systems that have demonstrated how targeted microbial communities enhance crop resilience in challenging environments. While adult seagrass microbiome research has expanded significantly, research on the seed microbiome remains critically understudied. This gap is particularly important given that seeds represent a large portion of restoration efforts. Advancing seed microbiome research requires standardized experimental systems for controlled plant-microbe interaction studies, which are currently lacking in seagrass research. Here, we tested fabricated ecosystem devices (EcoFAB 2.0) as a standardized system for growing seedlings of *Zostera marina* (eelgrass), enabling a controlled study of aquatic plant-microbe interactions. Using these chambers, we addressed three key questions: (i) Can we reliably grow eelgrass in a controlled laboratory setting? (ii) Can we manipulate eelgrass microbiome assembly and its long-term trajectory? and (iii) Can we detect shifts in the microbiome during plant development (host filtering)? Host morphology measurements and 16S rRNA gene amplicon sequencing were used to track microbiome assembly across three early developmental stages of the host. We identified 143 ASVs that differed between plants from surface-sterilized versus intact seeds, highlighting the strong influence of epiphytic bacteria on microbiome assembly. We also identified 26 stage-specific indicator ASVs across eelgrass development, suggesting stage-specific microbial associations during seedling establishment. This work demonstrates the potential for targeted manipulation of the microbiome in seagrass for restoration efforts.

**Importance:** Using the Fabricated Ecosystem 2.0 (EcoFAB 2.0), we were able to successfully control the microbial environment of *Z. marina*, resulting in the removal of epiphytes and maintaining low microbial diversity across plants without compromising the growth dynamics of the seedlings. Our findings advance the marine plant model system, *Zostera marina*, by identifying taxonomic indicators across life stages. This work lays the foundation for a targeted understanding and application of microbiomes for seagrass restoration, bridging the critical knowledge gap between agricultural seed microbiome success and marine restoration applications.
