## Supplemental Table 2 for "Microbiome Assembly in *Zostera marina* during early host development: An EcoFAB 2.0 Application for Aquatic Plant-Microbe Interactions"

ASV	domain	phylum	class	order	family	genus	species	baseMean	log2FoldChange	lfcSE	stat	pvalue	padj
ASV_101	Bacteria	Firmicutes	Bacilli	Bacillales	NA	NA	NA	266.295346820396	20.6569996392984	4.19890097179258	4.91962058121118	8.67121358159036e-07	5.56783187870539e-06
ASV_102	Bacteria	Proteobacteria	Gammaproteobacteria	Burkholderiales	Methylophilaceae	Methylotenera	NA	57.3111467174189	-32.2847854230271	5.00228075533523	-6.45401307965241	1.08926403118338e-10	1.37472632901074e-09
ASV_1054	Bacteria	Bacteroidota	Bacteroidia	Flavobacteriales	Cryomorphaceae	Cryomorpha	NA	4.75541309389377	-27.7068518495601	5.00321147522205	-5.53781345976995	3.06271212604203e-08	2.2645507841038e-07
ASV_110	Bacteria	Proteobacteria	Gammaproteobacteria	Vibrionales	Vibrionaceae	NA	NA	541.604027422939	19.5918541593759	5.02842428513466	3.89622137043896	9.77050918390504e-05	0.000550154824816807
ASV_111	Bacteria	Proteobacteria	Gammaproteobacteria	Alteromonadales	Pseudoalteromonadaceae	Pseudoalteromonas	NA	124.188602244594	19.7306800294978	3.07089746766757	6.42505333936914	1.31823285550229e-10	1.60152477982405e-09
ASV_112	Bacteria	Proteobacteria	Alphaproteobacteria	Caulobacterales	Hyphomonadaceae	Litorimonas	NA	13.0512925386829	29.7595374076245	5.02814033488553	5.91859721996045	3.24699051688993e-09	3.00860387134612e-08
ASV_115	Bacteria	Bacteroidota	Bacteroidia	Flavobacteriales	Flavobacteriaceae	Changchengzhania	NA	203.996555683225	-27.2488689817015	4.6179910684333	-5.90058936405565	3.62205368587261e-09	3.29938388541057e-08
ASV_116	Bacteria	Proteobacteria	Gammaproteobacteria	Alteromonadales	Pseudoalteromonadaceae	Pseudoalteromonas	NA	79.9416796158584	28.3222881569938	3.32170821758326	8.52642264214284	1.50943038048698e-17	5.26144304055461e-16
ASV_119	Bacteria	Proteobacteria	Alphaproteobacteria	Rhizobiales	Rhizobiaceae	Hoeflea	NA	232.869422748096	-10.8024328719143	3.405460164751	-3.1720919785606	0.00151345064788571	0.00808646623541853
ASV_121	Bacteria	Proteobacteria	Gammaproteobacteria	Alteromonadales	Idiomarinaceae	Idiomarina	NA	94.3078439803504	23.0239981460922	4.77397278033354	4.82281722278349	1.41544664930383e-06	9.00962562861218e-06
ASV_129	Bacteria	Proteobacteria	Alphaproteobacteria	Rhodobacterales	Rhodobacteraceae	NA	NA	369.551510753858	-7.96895222047686	2.77874403658795	-2.86782521727407	0.0041330378785222	0.0217653505545198
ASV_133	Bacteria	Proteobacteria	Alphaproteobacteria	Rhodobacterales	Rhodobacteraceae	NA	NA	194.530807435245	-9.29113829490758	3.51813954344984	-2.6409237553428	0.00826803238213799	0.0426211246741198
ASV_134	Bacteria	Proteobacteria	Gammaproteobacteria	Alteromonadales	Pseudoalteromonadaceae	Pseudoalteromonas	NA	74.7556112929485	22.2276450905313	3.89096596688218	5.7126290180179	1.11244017134297e-08	9.04784672692285e-08
ASV_136	Bacteria	Proteobacteria	Alphaproteobacteria	NA	NA	NA	NA	54.594922296601	22.9006457786894	4.99036640886803	4.58897080943681	4.45436706036477e-06	2.71716390682251e-05
ASV_138	Bacteria	Bacteroidota	Bacteroidia	Flavobacteriales	Flavobacteriaceae	NA	NA	5.42609981964129	19.3393273489119	5.03031335119678	3.84455718733919	0.000120770319645366	0.000674838732674871
ASV_144	Bacteria	Proteobacteria	Gammaproteobacteria	Oceanospirillales	Nitrincolaceae	Neptunomonas	NA	115.48863390535	-26.5236044120909	3.51392828181073	-7.54813481805704	4.41535744401438e-14	9.05981721184625e-13
ASV_150	Bacteria	Bacteroidota	Bacteroidia	Flavobacteriales	Flavobacteriaceae	Salegentibacter	NA	5.57644269156925	20.2162713125181	5.03082229390597	4.01848249281372	5.85741603736625e-05	0.000334970979636883
ASV_156	Bacteria	Proteobacteria	Gammaproteobacteria	Alteromonadales	Pseudoalteromonadaceae	Pseudoalteromonas	NA	25.2731724942781	33.01634755741	3.61274700327137	9.13884850710927	6.31208202717011e-20	3.55418772606809e-18
ASV_157	Bacteria	Proteobacteria	Alphaproteobacteria	Rhodobacterales	Rhodobacteraceae	NA	NA	229.222822811414	-21.8012913256134	5.00875254072212	-4.35263893521685	1.34508576217035e-05	7.94034498313463e-05
ASV_158	Bacteria	Proteobacteria	Alphaproteobacteria	Rhodobacterales	Rhodobacteraceae	NA	NA	260.126797152251	-26.475950769552	3.44982844248208	-7.67457026080495	1.65974130025491e-14	3.91913107027933e-13
ASV_164	Bacteria	Proteobacteria	Alphaproteobacteria	Rhodobacterales	Rhodobacteraceae	Pacificibacter	NA	310.104600731775	-35.7840153350459	3.51672216944893	-10.1753887884334	2.55378098272229e-24	4.67341919838178e-22
ASV_177	Bacteria	Proteobacteria	Alphaproteobacteria	Rhodobacterales	Rhodobacteraceae	NA	NA	23.1848795669374	-48.2552861393759	5.00309622187241	-9.64508456351781	5.15686740024668e-22	5.39260990997225e-20
ASV_181	Bacteria	Proteobacteria	Gammaproteobacteria	Alteromonadales	Pseudoalteromonadaceae	Pseudoalteromonas	NA	11.1769277929355	23.226775409708	4.12229996952215	5.63442145924194	1.75646986839226e-08	1.39753906919906e-07
ASV_183	Bacteria	Proteobacteria	Gammaproteobacteria	Alteromonadales	Pseudoalteromonadaceae	Pseudoalteromonas	NA	67.218533524145	28.9312356936363	4.01112024201036	7.21275702249605	5.48302031300086e-13	9.55612111694436e-12
ASV_185	Bacteria	Proteobacteria	Gammaproteobacteria	Chromatiales	Chromatiaceae	Thiorhodococcus	NA	14.0988371093655	-23.2422834050411	5.00560997675067	-4.64324697948772	3.4297594696996e-06	2.10973439648749e-05
ASV_193	Bacteria	Proteobacteria	Gammaproteobacteria	Chromatiales	Chromatiaceae	NA	NA	32.1408452150869	-25.3476587020051	5.00242380221801	-5.06707542267136	4.03974248178213e-07	2.61689512979161e-06
ASV_198	Bacteria	Proteobacteria	Gammaproteobacteria	Burkholderiales	Methylophilaceae	Methylotenera	NA	6.1036672054031	-28.1661021262752	5.00298726042034	-5.62985685554368	1.8035924353385e-08	1.40449964113594e-07
ASV_20	Bacteria	Proteobacteria	Alphaproteobacteria	Rhizobiales	Rhizobiaceae	NA	NA	165.286797993905	-8.90778289168667	2.77452770902673	-3.2105582736499	0.00132477404705952	0.00713040148858507
ASV_202	Bacteria	Proteobacteria	Alphaproteobacteria	Rhizobiales	Rhizobiaceae	Cohaesibacter	NA	170.642273868266	-37.2328496204957	4.38125804507614	-8.49820970082776	1.92537057181974e-17	6.40623299350932e-16
ASV_203	Bacteria	Proteobacteria	Gammaproteobacteria	Oceanospirillales	Halomonadaceae	Halomonas	NA	28.9295605797027	24.3187215135626	3.87558537299983	6.2748511961534	3.49968833793074e-10	3.82354009457508e-09
ASV_205	Bacteria	Bacteroidota	Bacteroidia	Flavobacteriales	Flavobacteriaceae	NA	NA	183.616693821386	-27.512526970213	3.05163717568625	-9.0156612291322	1.95686350764935e-19	7.95791159777401e-18
ASV_208	Bacteria	Bacteroidota	Bacteroidia	Flavobacteriales	Flavobacteriaceae	Maribacter	NA	137.767736580336	-27.9776756232413	2.62945654051649	-10.6400981313598	1.9392499573759e-26	4.73176989599721e-24
ASV_21	Bacteria	Proteobacteria	Gammaproteobacteria	Alteromonadales	Pseudoalteromonadaceae	Pseudoalteromonas	NA	71.845561237875	22.8274044752567	3.75643698569809	6.0768767217892	1.22545899055705e-09	1.22881641244898e-08
ASV_211	Bacteria	Bacteroidota	Bacteroidia	Bacteroidales	Marinifilaceae	Marinifilum	NA	143.273654345566	-31.4386866543244	4.16574654004438	-7.54695139325242	4.45564780910471e-14	9.05981721184625e-13
ASV_214	Bacteria	Bacteroidota	Bacteroidia	Flavobacteriales	Flavobacteriaceae	Psychroflexus	NA	20.0410021860438	22.5189473384512	4.25038037019903	5.29810167022693	1.17012810842594e-07	8.15746452731224e-07
ASV_216	Bacteria	Proteobacteria	Alphaproteobacteria	Rhizobiales	NA	NA	NA	117.08801635938	-25.828755296444	3.10121202287481	-8.32860027174177	8.18037674100073e-17	2.49501490600522e-15
ASV_218	Bacteria	Proteobacteria	Alphaproteobacteria	Rhodobacterales	Rhodobacteraceae	NA	NA	141.737254241536	-37.6496212104236	4.3170778229656	-8.72108930029904	2.755380132262e-18	1.06154645095568e-16
ASV_219	Bacteria	Proteobacteria	Gammaproteobacteria	Alteromonadales	Pseudoalteromonadaceae	Pseudoalteromonas	NA	31.7307932190824	28.6056772225567	5.02833874121898	5.68889223553425	1.27866125383765e-08	1.02854949209798e-07
ASV_226	Bacteria	Proteobacteria	Alphaproteobacteria	Caulobacterales	Hyphomonadaceae	Hyphomonas	NA	4.04640120004998	-29.1678592618446	5.00338893801393	-5.82962060779201	5.55535333566182e-09	4.77800764723505e-08
ASV_230	Bacteria	Proteobacteria	Gammaproteobacteria	NA	NA	NA	NA	0.472232939550854	-30.1124967201932	5.04180858745134	-5.97255849719103	2.33561355948882e-09	2.22034951369586e-08
ASV_233	Bacteria	Proteobacteria	Alphaproteobacteria	Rhizobiales	Rhizobiaceae	Hoeflea	NA	27.4476265463523	-30.7502188585816	5.00244349312429	-6.14703972185731	7.89423650716225e-10	8.19465437587413e-09
ASV_234	Bacteria	Proteobacteria	Gammaproteobacteria	Alteromonadales	Alteromonadaceae	NA	NA	6.17750573819872	-31.966184616168	5.00308186467701	-6.38929873241873	1.66648218835157e-10	1.93629359027515e-09
ASV_236	Bacteria	Desulfobacterota	Desulfobulbia	Desulfobulbales	Desulfocapsaceae	Desulforhopalus	NA	5.9416341813578	-25.6530484603931	5.02626873533825	-5.10379564069743	3.32907771284683e-07	2.21534989618534e-06
ASV_240	Bacteria	Proteobacteria	Alphaproteobacteria	Rhodobacterales	Rhodobacteraceae	NA	NA	119.468835876026	-28.4689078001943	2.9898710461643	-9.52178450529398	1.70230347967497e-21	1.34186882966718e-19
ASV_241	Bacteria	Proteobacteria	Alphaproteobacteria	Rhizobiales	Rhizobiaceae	Cohaesibacter	NA	101.050432253445	-31.6305077068886	4.99449226861997	-6.33307771955536	2.4031843006043e-10	2.72079561644918e-09
ASV_247	Bacteria	Proteobacteria	Alphaproteobacteria	Rhodobacterales	Rhodobacteraceae	NA	NA	87.1635781307001	-28.0965313633914	3.67822279047163	-7.63861597404458	2.19569127524672e-14	5.02264379212687e-13
ASV_257	Bacteria	Bacteroidota	Bacteroidia	Flavobacteriales	Flavobacteriaceae	Joostella	NA	9.10529952409992	26.1190125466715	5.02785529224238	5.19486163155318	2.04872160717184e-07	1.38857797819425e-06
ASV_262	Bacteria	Bacteroidota	Bacteroidia	Flavobacteriales	Flavobacteriaceae	Mesonia	NA	40.4969844605439	27.7176414514305	4.1919237257154	6.61215309844412	3.78769961464836e-11	5.33191561138962e-10
ASV_269	Bacteria	Proteobacteria	Alphaproteobacteria	NA	NA	NA	NA	78.5195473925509	-32.9076947685913	5.00225798417198	-6.57856809319251	4.75000333510875e-11	6.43889340981408e-10
ASV_27	Bacteria	Planctomycetota	Planctomycetes	Planctomycetales	Gimesiaceae	Gimesia	NA	64.603048379212	-10.4278376843108	2.24001595992058	-4.6552515119939	3.23585453711678e-06	2.0073267128555e-05
ASV_270	Bacteria	Proteobacteria	Alphaproteobacteria	Rhodobacterales	Rhodobacteraceae	NA	NA	114.58678410054	-25.9450181925971	2.84613979330477	-9.11586221226025	7.80473762307867e-20	3.80871196006239e-18
ASV_278	Bacteria	Proteobacteria	Gammaproteobacteria	Alteromonadales	Psychromonadaceae	Agarivorans	NA	76.0505901853449	-8.55572369298757	3.20455975188317	-2.66985931155123	0.0075883034653773	0.0393945967138737
ASV_281	Bacteria	Proteobacteria	Alphaproteobacteria	Rhizobiales	Rhizobiaceae	Pseudahrensia	NA	22.9078528765133	-24.8843246075283	3.67465087097648	-6.77188812795041	1.27112417956487e-11	1.8244370577284e-10
ASV_282	Bacteria	Proteobacteria	Alphaproteobacteria	Rhizobiales	NA	NA	NA	4.88084153794877	-45.665693944393	5.00342673344404	-9.12688370934926	7.04993837666315e-20	3.68611063694102e-18
ASV_287	Bacteria	Proteobacteria	Alphaproteobacteria	Rhizobiales	Rhizobiaceae	NA	NA	68.193518145029	-27.7362647217288	3.76894250225403	-7.3591636659729	1.85066016082535e-13	3.56495588874779e-12
ASV_296	Bacteria	Proteobacteria	Alphaproteobacteria	Rhodobacterales	Rhodobacteraceae	Pacificibacter	NA	83.5312764462634	-25.0690692681611	2.76691722344047	-9.0602888499098	1.30105557892456e-19	5.60219225748691e-18
ASV_300	Bacteria	Bacteroidota	Bacteroidia	Cytophagales	Flammeovirgaceae	Flexithrix	NA	8.82280905568187	-32.0431206606389	4.71184674284605	-6.80054390760684	1.04224898920164e-11	1.5258525201912e-10
ASV_309	Bacteria	Proteobacteria	Alphaproteobacteria	Rhodobacterales	Rhodobacteraceae	NA	NA	34.9589179247922	-25.0741577169314	4.35504886525986	-5.75749170507534	8.53729628911716e-09	7.10147827685655e-08
ASV_32	Bacteria	Bacteroidota	Bacteroidia	Flavobacteriales	Flavobacteriaceae	Winogradskyella	NA	2146.58261000678	-8.57675852283366	2.37973798623202	-3.6040768237741	0.00031326439525295	0.0017112652039191
ASV_322	Bacteria	NA	NA	NA	NA	NA	NA	54.1517782215412	-27.7285403521555	2.98555545527544	-9.28756500006038	1.57858281642884e-20	1.05047511056901e-18
ASV_330	Bacteria	Proteobacteria	Gammaproteobacteria	Oceanospirillales	Marinomonadaceae	Marinomonas	NA	26.8861959054755	21.7069791975337	4.7458216396543	4.57391382266841	4.78696796883398e-06	2.8959178125508e-05
ASV_331	Bacteria	Campilobacterota	Campylobacteria	Campylobacterales	Arcobacteraceae	Halarcobacter	NA	99.8358603745266	-26.3251432098078	5.00244818390878	-5.26245195192367	1.42146818938491e-07	9.72443658532483e-07
ASV_351	Bacteria	Bacteroidota	Bacteroidia	Flavobacteriales	Flavobacteriaceae	Salegentibacter	NA	25.1417910781297	21.6902107935756	2.99225668521982	7.24878012662277	4.20541921573841e-13	7.50821186809881e-12
ASV_36	Bacteria	Proteobacteria	Gammaproteobacteria	Alteromonadales	Shewanellaceae	Shewanella	NA	9.29766453485958	29.308349459084	5.02898766774883	5.82788254722517	5.61350625221604e-09	4.77800764723505e-08
ASV_367	Bacteria	Bacteroidota	Bacteroidia	Flavobacteriales	Flavobacteriaceae	Maribacter	NA	50.9677154696722	-25.1787505782871	3.34417280300283	-7.52914160287362	5.1074971146727e-14	1.01045618592984e-12
ASV_370	Bacteria	Cyanobacteria	Cyanobacteriia	Cyanobacteriales	Nostocaceae	Rivularia PCC-7116	NA	52.0929315563217	-34.6950874132683	3.77862282245419	-9.18193983455964	4.23394381872364e-20	2.58270572942142e-18
ASV_380	Bacteria	Proteobacteria	Alphaproteobacteria	Rhodobacterales	Rhodobacteraceae	Pacificibacter	NA	45.8847373768079	-27.5248913793301	5.00262754488793	-5.50208687981522	3.75321911835638e-08	2.74735639463687e-07
ASV_381	Bacteria	Proteobacteria	Gammaproteobacteria	Oceanospirillales	Nitrincolaceae	Amphritea	NA	63.2394110717913	-30.6077462085671	4.46340150109165	-6.85749337160932	7.00792753372726e-12	1.0468985621813e-10
ASV_382	Bacteria	Proteobacteria	Alphaproteobacteria	Rhodobacterales	Rhodobacteraceae	NA	NA	52.7088583129965	-31.1900839425454	3.91616547562249	-7.96444484705736	1.65967183938783e-15	4.49955476456256e-14
ASV_390	Bacteria	Firmicutes	Bacilli	Paenibacillales	Paenibacillaceae	Paenibacillus	NA	60.7899759186476	18.0856598591961	5.04735985389194	3.5831920811532	0.000339420824599143	0.00184041513782646
ASV_403	Bacteria	Bacteroidota	Bacteroidia	Flavobacteriales	Flavobacteriaceae	Maribacter	NA	45.7962709375664	-37.7635598944344	3.9640678016784	-9.5264666962672	1.62727562267791e-21	1.34186882966718e-19
ASV_407	Bacteria	Proteobacteria	Alphaproteobacteria	Rhizobiales	Stappiaceae	NA	NA	50.476932544543	-26.6512254499132	5.00357342044513	-5.32643836922898	1.00157242336423e-07	7.04952897983283e-07
ASV_412	Bacteria	Myxococcota	Polyangia	Nannocystales	Nannocystaceae	Nannocystis	NA	31.027183839619	-27.0150934535856	4.8208127047748	-5.60384630309914	2.09646625394152e-08	1.61538241882652e-07
ASV_415	Bacteria	Proteobacteria	Gammaproteobacteria	Oceanospirillales	Nitrincolaceae	Amphritea	NA	37.9343381284818	-25.5059356369074	5.00348088502464	-5.09763826883927	3.43917199751318e-07	2.26799450646815e-06
ASV_420	Bacteria	Proteobacteria	Alphaproteobacteria	Rhodobacterales	Rhodobacteraceae	NA	NA	44.5482218095434	-10.0786580870455	3.22031988229386	-3.12970712706538	0.00174980663809377	0.00928158303684521
ASV_421	Bacteria	Proteobacteria	Gammaproteobacteria	Burkholderiales	Methylophilaceae	Methylotenera	NA	3.74368118629521	-28.1714675879211	5.00348550768955	-5.6303685789888	1.79824918483895e-08	1.40449964113594e-07
ASV_43	Bacteria	Proteobacteria	Gammaproteobacteria	Nitrosococcales	Methylophagaceae	Methylophaga	NA	18.0624373969763	31.8368774472148	5.02772988195405	6.33225694194239	2.41600703646443e-10	2.72079561644918e-09
ASV_435	Bacteria	Proteobacteria	Alphaproteobacteria	Sphingomonadales	Sphingomonadaceae	NA	NA	16.2925703405254	-29.310181793878	5.00254413903203	-5.85905510861707	4.65508213092671e-09	4.10544592751609e-08
ASV_437	Bacteria	Bacteroidota	Bacteroidia	Flavobacteriales	Cryomorphaceae	Cryomorpha	NA	36.1528754414895	-26.4834425933325	3.22447321061931	-8.21326178369642	2.15259542563826e-16	6.06038404448925e-15
ASV_45	Bacteria	Proteobacteria	Alphaproteobacteria	Rhodobacterales	Rhodobacteraceae	NA	NA	52.3411435824627	-33.804644092239	3.92448654871225	-8.61377499263728	7.06933735371019e-18	2.58737747145793e-16
ASV_450	Bacteria	Actinobacteriota	Acidimicrobiia	Microtrichales	Microtrichaceae	Sva0996 marine group	NA	22.6489119821202	-27.9012318352025	4.34689693862387	-6.41865501509575	1.37483567530812e-10	1.62319308762184e-09
ASV_455	Bacteria	Proteobacteria	Alphaproteobacteria	Rhodobacterales	Rhodobacteraceae	Pseudophaeobacter	NA	33.1287625935216	-25.6572821703032	3.24444191672784	-7.90807258345982	2.61404397188738e-15	6.83385781221987e-14
ASV_457	Bacteria	Proteobacteria	Gammaproteobacteria	Alteromonadales	Pseudoalteromonadaceae	Pseudoalteromonas	NA	8.43350292160954	27.8704473181417	5.03115746131291	5.53956967804159	3.0321578744142e-08	2.2645507841038e-07
ASV_46	Bacteria	Proteobacteria	Gammaproteobacteria	Oceanospirillales	Halomonadaceae	Halomonas	NA	6.52914402960937	24.3857732586796	4.57085435529979	5.33505803579257	9.55140028722461e-08	6.78798544684312e-07
ASV_460	Bacteria	Proteobacteria	Alphaproteobacteria	Rhodobacterales	Rhodobacteraceae	Sulfitobacter	NA	29.8356849635479	-35.6495392086902	5.00248320462769	-7.12636859544307	1.03051525686689e-12	1.71440265460583e-11
ASV_462	Bacteria	Planctomycetota	Planctomycetes	Planctomycetales	Rubinisphaeraceae	Rubinisphaera	NA	27.2384712566854	-37.9413392551364	3.98791172295457	-9.51408704378903	1.8331541388896e-21	1.34186882966718e-19
ASV_466	Bacteria	Bacteroidota	Bacteroidia	Flavobacteriales	Flavobacteriaceae	NA	NA	30.8364062614499	-25.6160928258699	3.61740456557403	-7.08134585488505	1.42761108496981e-12	2.32224736488422e-11
ASV_471	Bacteria	Planctomycetota	Planctomycetes	Planctomycetales	Rubinisphaeraceae	Fuerstia	NA	27.4946725638743	-10.6042193580132	2.61906841427057	-4.04885160701943	5.1469564879919e-05	0.00029665922434725
ASV_474	Bacteria	Proteobacteria	Alphaproteobacteria	Rhodobacterales	Rhodobacteraceae	NA	NA	31.0244738611553	-26.0719516147639	3.69368737306418	-7.05851605224925	1.68290059837695e-12	2.67800703915637e-11
ASV_475	Bacteria	Proteobacteria	Alphaproteobacteria	Rhodobacterales	Rhodobacteraceae	NA	NA	24.1569086561937	-26.771783612855	4.10328725362384	-6.52447219950574	6.82414055128884e-11	8.92012657775613e-10
ASV_48	Bacteria	Proteobacteria	Alphaproteobacteria	Rhodobacterales	Rhodobacteraceae	NA	NA	29.9955984884235	23.1468988829639	4.17628386535802	5.54246301956765	2.98246404669418e-08	2.25068420843313e-07
ASV_483	Bacteria	Proteobacteria	Alphaproteobacteria	Rhodobacterales	Rhodobacteraceae	NA	NA	25.4506217258422	-34.6915884288475	4.82347512720089	-7.19223951901651	6.37370879562731e-13	1.08501275311609e-11
ASV_485	Bacteria	Planctomycetota	Planctomycetes	Planctomycetales	Rubinisphaeraceae	Rubinisphaera	NA	22.5971101171383	-28.9418436014857	5.00241009151489	-5.78557996486073	7.22625745922561e-09	6.08002351741741e-08
ASV_49	Bacteria	Proteobacteria	Gammaproteobacteria	Alteromonadales	Pseudoalteromonadaceae	Pseudoalteromonas	NA	5.55181356533961	45.7657204421572	5.02997353048926	9.09860065162324	9.15031371206354e-20	4.18626852326907e-18
ASV_490	Bacteria	Planctomycetota	Planctomycetes	Planctomycetales	Rubinisphaeraceae	Rubinisphaera	NA	23.5117892544692	-10.172477573474	2.75560302506247	-3.69156133193149	0.00022288163484581	0.00122668689253484
ASV_495	Bacteria	Bacteroidota	Bacteroidia	Cytophagales	Cyclobacteriaceae	Fulvivirga	NA	26.9302804738381	-35.1994276147313	3.11464780109434	-11.301254543889	1.29356683753302e-29	4.73445462537084e-27
ASV_501	Bacteria	Proteobacteria	Alphaproteobacteria	Rhodobacterales	Rhodobacteraceae	NA	NA	19.6864363473724	-26.3534525862452	4.35669757693407	-6.0489515558229	1.45791486480463e-09	1.42292490804932e-08
ASV_503	Bacteria	Bacteroidota	Bacteroidia	Chitinophagales	Saprospiraceae	Lewinella	NA	25.2564229374237	-36.6132879630493	5.00348530824963	-7.31755680439035	2.52526254138429e-13	4.72413175186995e-12
ASV_511	Bacteria	Firmicutes	Bacilli	Bacillales	Bacillaceae	Bacillus	NA	19.3545807687319	19.0742040057919	5.04215589623973	3.78294610446631	0.000154982982322944	0.000859451083790869
ASV_518	Bacteria	Proteobacteria	Gammaproteobacteria	Alteromonadales	Psychromonadaceae	Psychromonas	NA	19.2383445076456	-25.8142146464191	5.00282848991414	-5.15992397070206	2.47050149337462e-07	1.65908907628461e-06
ASV_527	Bacteria	Bacteroidota	Bacteroidia	Cytophagales	Cyclobacteriaceae	NA	NA	18.5212289019244	-26.1806343875719	3.44714649483166	-7.59487141809167	3.08098212567664e-14	6.83417853331909e-13
ASV_529	Bacteria	Proteobacteria	Gammaproteobacteria	Alteromonadales	Alteromonadaceae	Paraglaciecola	NA	26.0303678609659	-32.33638139848	5.00238519117531	-6.46419261266095	1.01841085946714e-10	1.30785394584202e-09
ASV_535	Bacteria	Proteobacteria	Alphaproteobacteria	Rhodobacterales	Rhodobacteraceae	NA	NA	20.5859388612872	-25.6527703804928	3.68528541974115	-6.96086393826578	3.38192285596029e-12	5.15743235533944e-11
ASV_538	Bacteria	Proteobacteria	Gammaproteobacteria	Oceanospirillales	Halomonadaceae	Cobetia	NA	8.32000562776983	-49.768880831713	5.00349473484227	-9.94682386395713	2.60360310959804e-23	3.81167495245153e-21
ASV_54	Bacteria	Proteobacteria	Gammaproteobacteria	Alteromonadales	NA	NA	NA	1245.84241402179	19.456264755776	4.14191270514255	4.69741062664583	2.63480412972356e-06	1.64844155808346e-05
ASV_545	Bacteria	Proteobacteria	Gammaproteobacteria	Alteromonadales	Pseudoalteromonadaceae	Psychrosphaera	NA	22.2534527158431	-38.0032087484799	5.02292980176113	-7.56594462760664	3.85056060359326e-14	8.29003047597136e-13
ASV_552	Bacteria	Bacteroidota	Bacteroidia	Flavobacteriales	Flavobacteriaceae	Croceitalea	NA	21.4231171303188	-23.5528162956913	4.1005870953276	-5.74376686756112	9.25932487623382e-09	7.61553461730692e-08
ASV_559	Bacteria	Bacteroidota	Bacteroidia	Cytophagales	Flammeovirgaceae	NA	NA	20.5971272467705	-35.8864823811164	4.36436603508552	-8.22261059054668	1.99120546419913e-16	5.83024959917504e-15
ASV_58	Bacteria	Proteobacteria	Gammaproteobacteria	Oceanospirillales	Nitrincolaceae	Amphritea	NA	141.248960509476	25.8050416711204	3.26664998895863	7.89954288287457	2.79928119653246e-15	7.06577184779919e-14
ASV_580	Bacteria	Proteobacteria	Alphaproteobacteria	Rhodobacterales	Rhodobacteraceae	NA	NA	19.5907678434851	-28.5840419092443	4.36027969834696	-6.55555236974381	5.54362895981056e-11	7.37806617923878e-10
ASV_581	Bacteria	Proteobacteria	Alphaproteobacteria	Rhodobacterales	Rhodobacteraceae	NA	NA	14.6141901814713	-23.5874129710055	3.66322084142541	-6.43898197571603	1.20277481113541e-10	1.49225620635783e-09
ASV_585	Bacteria	NA	NA	NA	NA	NA	NA	7.23000546041983	-31.514208608527	5.00291132828068	-6.29917392906449	2.99236072080776e-10	3.31880007216861e-09
ASV_602	Bacteria	Bacteroidota	Bacteroidia	Cytophagales	Cyclobacteriaceae	NA	NA	17.1679923092854	-8.95254891828146	3.44196907988243	-2.60099632231073	0.00929534504750587	0.0475817662571629
ASV_61	Bacteria	Proteobacteria	Gammaproteobacteria	Oceanospirillales	Nitrincolaceae	Amphritea	NA	185.739204235599	29.5062202900824	3.03821740975228	9.71168824040415	2.68846693468296e-22	3.27992966031321e-20
ASV_611	Bacteria	Proteobacteria	Gammaproteobacteria	NA	NA	NA	NA	3.153496883201	-22.7828216150031	5.03531092909719	-4.52461068160651	6.05067818535781e-06	3.60089140787148e-05
ASV_62	Bacteria	Proteobacteria	Alphaproteobacteria	Rhodobacterales	Rhodobacteraceae	NA	NA	796.886664639065	-8.11471342205825	3.01495529231903	-2.69148714832737	0.00711342389857557	0.0371930449554094
ASV_623	Bacteria	Proteobacteria	Gammaproteobacteria	Alteromonadales	Psychromonadaceae	Psychromonas	NA	12.6350574374982	-31.2593159400647	5.0031446259588	-6.24793370510935	4.1591812698921e-10	4.47723630817796e-09
ASV_628	Bacteria	Bacteroidota	Bacteroidia	Flavobacteriales	Flavobacteriaceae	Maribacter	NA	13.1761090016374	-23.746641992421	3.86378371640261	-6.14595529548182	7.94836694927682e-10	8.19465437587413e-09
ASV_642	Bacteria	Firmicutes	Bacilli	Bacillales	Bacillaceae	NA	NA	13.1837668036749	19.6849181047641	4.34769417081222	4.52766853678824	5.96380315395822e-06	3.57828189237493e-05
ASV_66	Bacteria	Proteobacteria	Gammaproteobacteria	Oceanospirillales	Halomonadaceae	Halomonas	NA	9.03248380741679	29.5851789258255	5.02799436576327	5.88409150321997	4.00246371363109e-09	3.57293102241214e-08
ASV_678	Bacteria	Proteobacteria	Alphaproteobacteria	Rhodobacterales	Rhodobacteraceae	NA	NA	12.8406196973593	-28.9329223350986	4.39227859405756	-6.58722385557301	4.48126386706283e-11	6.18921726545282e-10
ASV_687	Bacteria	Bacteroidota	Bacteroidia	Flavobacteriales	Flavobacteriaceae	NA	NA	12.5359893262761	-30.6275535072847	5.00982811781248	-6.11349387384932	9.74731145973954e-10	9.9097666507352e-09
ASV_689	Bacteria	Proteobacteria	Alphaproteobacteria	Rhodobacterales	Rhodobacteraceae	NA	NA	8.75726221217543	-23.9685456354777	5.0037597746785	-4.79010718235723	1.66692248840415e-06	1.05188557026883e-05
ASV_710	Bacteria	Bacteroidota	Bacteroidia	Cytophagales	Cyclobacteriaceae	Cyclobacterium	NA	10.5634340310027	-24.5675850419064	4.10015115993302	-5.99187300263041	2.0743789510981e-09	1.99795446342606e-08
ASV_714	Bacteria	Actinobacteriota	Actinobacteria	Micrococcales	Microbacteriaceae	Microbacterium	NA	8.97703539376587	20.5418975034022	3.82170919011977	5.3750551079368	7.65592630125017e-08	5.49425299266189e-07
ASV_737	Bacteria	Proteobacteria	Alphaproteobacteria	Rhizobiales	NA	NA	NA	9.92305311775951	-23.9908889530871	4.10477069525177	-5.844635604332	5.07678340776143e-09	4.42405411247782e-08
ASV_757	Bacteria	Verrucomicrobiota	Verrucomicrobiae	Opitutales	Puniceicoccaceae	Pelagicoccus	NA	9.59105895310598	-39.1388681465239	5.00276689492065	-7.82344429964585	5.1397303899608e-15	1.25409421515043e-13
ASV_769	Bacteria	Proteobacteria	Alphaproteobacteria	Rhodobacterales	Rhodobacteraceae	NA	NA	7.24461695355479	-23.0872643891424	4.1315163704986	-5.58808493510972	2.29587354647733e-08	1.75060357918897e-07
ASV_82	Bacteria	Proteobacteria	Gammaproteobacteria	Cellvibrionales	Cellvibrionaceae	Gilvimarinus	NA	5.61304335454541	29.8230272612592	5.02888113539703	5.93035040167134	3.02288886273983e-09	2.83686493272507e-08
ASV_826	Bacteria	Proteobacteria	Alphaproteobacteria	Rhodobacterales	Rhodobacteraceae	NA	NA	8.57354961398099	-33.419641170188	4.568895269973	-7.31459996245121	2.58149276058467e-13	4.72413175186995e-12
ASV_829	Bacteria	Actinobacteriota	Actinobacteria	Micrococcales	NA	NA	NA	7.43033691468455	-21.3145427412282	5.03813911320168	-4.2306379919873	2.3302943761575e-05	0.000135379006614864
ASV_838	Bacteria	Proteobacteria	Gammaproteobacteria	Burkholderiales	Methylophilaceae	Methylotenera	NA	7.77569400235628	-25.4093418347191	5.00283152569717	-5.07899210761013	3.79442471536001e-07	2.47992758182458e-06
ASV_86	Bacteria	Proteobacteria	Gammaproteobacteria	Alteromonadales	Colwelliaceae	Colwellia	NA	5.51305848016976	-27.5131373332969	5.04783878043704	-5.45047861669521	5.02344428653126e-08	3.64075368093157e-07
ASV_863	Bacteria	Bacteroidota	Bacteroidia	Cytophagales	Cyclobacteriaceae	Marinoscillum	NA	6.14984970841093	-21.5510912002093	5.01080516166206	-4.3009238046408	1.70087541898672e-05	9.96032645358625e-05
ASV_87	Bacteria	Cyanobacteria	Cyanobacteriia	Synechococcales	Cyanobiaceae	Cyanobium PCC-6307	NA	175.621615253613	-54.7590185319376	4.48006278842531	-12.2228239018018	2.34784913645832e-34	1.71862556788749e-31
ASV_876	Bacteria	Proteobacteria	Alphaproteobacteria	Rhodobacterales	Rhodobacteraceae	NA	NA	7.52918479756348	-34.9059538643927	5.0030722964135	-6.97690374960509	3.01756284437924e-12	4.69969362145873e-11
ASV_891	Bacteria	Proteobacteria	Alphaproteobacteria	Rhodobacterales	Rhodobacteraceae	Flavimaricola	NA	7.15608259116025	-32.1398708162509	5.00373536356794	-6.42317558403677	1.3346039831867e-10	1.60152477982405e-09
ASV_917	Bacteria	Myxococcota	Myxococcia	Myxococcales	Myxococcaceae	P3OB-42	NA	4.66084737951936	-24.6064078669936	4.65675123309182	-5.28402885087258	1.26373335954704e-07	8.72691338857014e-07
ASV_92	Bacteria	Proteobacteria	Alphaproteobacteria	Rhodobacterales	Rhodobacteraceae	NA	NA	60.1420732570899	-42.289924965189	5.00231567723137	-8.45406961373442	2.8132144965293e-17	8.95336091938891e-16
ASV_920	Bacteria	Myxococcota	Polyangia	Nannocystales	Nannocystaceae	Nannocystis	NA	5.28659616009168	-31.0624642597104	5.00356345533929	-6.20806841703261	5.36397993494378e-10	5.69048306141861e-09
ASV_94	Bacteria	Proteobacteria	Gammaproteobacteria	Alteromonadales	Idiomarinaceae	Idiomarina	NA	24.0898043176904	27.6999922314896	4.57824685592989	6.05034920640237	1.44532193935129e-09	1.42292490804932e-08
ASV_958	Bacteria	Planctomycetota	Planctomycetes	Pirellulales	Pirellulaceae	Rhodopirellula	NA	4.59919332978495	-29.5155380899173	5.00324588073812	-5.89927794745178	3.65095757811825e-09	3.29938388541057e-08
ASV_963	Bacteria	Firmicutes	Bacilli	Bacillales	NA	NA	NA	4.42902179453443	20.2026998370182	5.04821393538513	4.00195001551117	6.28225722707326e-05	0.000356481572885087
