## Supplemental Table 3 for "Microbiome Assembly in *Zostera marina* during early host development: An EcoFAB 2.0 Application for Aquatic Plant-Microbe Interactions"

OTU	Group	IndVal	p_value	Stage_1	Stage_3	Stage_6	domain	phylum	class	order	family	genus	species
ASV_155	1	0.817371603276194	0.002	1	0	0	Bacteria	Firmicutes	Bacilli	Paenibacillales	Paenibacillaceae	Paenibacillus	NA
ASV_586	1	0.755928946018454	0.004	1	0	0	Bacteria	Firmicutes	Clostridia	Clostridiales	Clostridiaceae	Clostridium sensu stricto 1	NA
ASV_54	1	0.702532429905511	0.03	1	0	0	Bacteria	Proteobacteria	Gammaproteobacteria	Alteromonadales	NA	NA	NA
ASV_118	1	0.654653670707977	0.015	1	0	0	Bacteria	Firmicutes	Bacilli	Bacillales	Planococcaceae	Lysinibacillus	NA
ASV_153	1	0.654653670707977	0.015	1	0	0	Bacteria	Firmicutes	Bacilli	Bacillales	Bacillaceae	Bacillus	NA
ASV_174	1	0.654653670707977	0.015	1	0	0	Bacteria	Firmicutes	Bacilli	Paenibacillales	Paenibacillaceae	Paenibacillus	NA
ASV_390	1	0.654653670707977	0.015	1	0	0	Bacteria	Firmicutes	Bacilli	Paenibacillales	Paenibacillaceae	Paenibacillus	NA
ASV_396	1	0.654653670707977	0.015	1	0	0	Bacteria	Firmicutes	Bacilli	Paenibacillales	Paenibacillaceae	Paenibacillus	NA
ASV_642	1	0.654653670707977	0.015	1	0	0	Bacteria	Firmicutes	Bacilli	Bacillales	Bacillaceae	NA	NA
ASV_963	1	0.654653670707977	0.011	1	0	0	Bacteria	Firmicutes	Bacilli	Bacillales	NA	NA	NA
ASV_56	1	0.652208705710671	0.038	1	0	0	Bacteria	Firmicutes	Bacilli	Bacillales	NA	NA	NA
ASV_446	1	0.64805512113766	0.042	1	0	0	Bacteria	Firmicutes	Bacilli	Bacillales	Bacillaceae	NA	NA
ASV_10	3	0.727176578048712	0.025	0	1	0	Bacteria	Proteobacteria	Gammaproteobacteria	NA	NA	NA	NA
ASV_61	3	0.725823617259488	0.022	0	1	0	Bacteria	Proteobacteria	Gammaproteobacteria	Oceanospirillales	Nitrincolaceae	Amphritea	NA
ASV_37	3	0.72065770234961	0.022	0	1	0	Bacteria	Proteobacteria	Gammaproteobacteria	Alteromonadales	Pseudoalteromonadaceae	Pseudoalteromonas	NA
ASV_105	3	0.666666666666667	0.007	0	1	0	Bacteria	Proteobacteria	Gammaproteobacteria	Oceanospirillales	Nitrincolaceae	Amphritea	NA
ASV_111	3	0.65030797227706	0.033	0	1	0	Bacteria	Proteobacteria	Gammaproteobacteria	Alteromonadales	Pseudoalteromonadaceae	Pseudoalteromonas	NA
ASV_142	3	0.635641726163728	0.027	0	1	0	Bacteria	Proteobacteria	Gammaproteobacteria	Alteromonadales	Pseudoalteromonadaceae	Pseudoalteromonas	NA
ASV_134	3	0.634817822089434	0.045	0	1	0	Bacteria	Proteobacteria	Gammaproteobacteria	Alteromonadales	Pseudoalteromonadaceae	Pseudoalteromonas	NA
ASV_457	3	0.577350269189626	0.033	0	1	0	Bacteria	Proteobacteria	Gammaproteobacteria	Alteromonadales	Pseudoalteromonadaceae	Pseudoalteromonas	NA
ASV_538	3	0.577350269189626	0.03	0	1	0	Bacteria	Proteobacteria	Gammaproteobacteria	Oceanospirillales	Halomonadaceae	Cobetia	NA
ASV_5	3+6	0.857094410242808	0.025	0	1	1	Bacteria	Proteobacteria	Gammaproteobacteria	Oceanospirillales	Halomonadaceae	Halomonas	NA
ASV_9	3+6	0.823406875482097	0.017	0	1	1	Bacteria	Proteobacteria	Gammaproteobacteria	Alteromonadales	Alteromonadaceae	NA	NA
ASV_89	6	0.769493868840119	0.015	0	0	1	Bacteria	Proteobacteria	Alphaproteobacteria	Rhodobacterales	Rhodobacteraceae	NA	NA
